# Oncologic therapy shapes the fitness landscape of clonal hematopoiesis

**DOI:** 10.1101/848739

**Authors:** Kelly L Bolton, Ryan N Ptashkin, Teng Gao, Lior Braunstein, Sean M Devlin, Daniel Kelly, Minal Patel, Antonin Berthon, Aijazuddin Syed, Mariko Yabe, Catherine C. Coombs, Nicole M. Caltabellotta, Mike Walsh, Kenneth Offit, Zsofia Stadler, Diana Mandelker, Jessica Schulman, Akshar Patel, John Philip, Elsa Bernard, Gunes Gundem, Juan E Arango, Max Levine, Juan S Medina, Noushin Farnoud, Dominik Glodzik, Sonya Li, Marc E Robson, Choonsik Lee, Paul D P Pharoah, Konrad Stopsack, Barbara Spitzer, Simon Mantha, James Fagin, Laura Boucai, Christopher J Gibson, Benjamin L Ebert, Andrew Young, Todd Druley, Koichi Takahasi, Nancy Gillis, Markus Ball, Eric Padron, David M Hyman, Jose Baselga, Larry Norton, Stuart Gardos, Virginia M Klimek, Howard Scher, Dean Bajorin, Eder Paraiso, Ryma Benayed, Maria E Arcila, Marc Ladanyi, David B Solit, Michael F Berger, Martin Tallman, Montserrat Garcia-Closas, Nilanjan Chatterjee, Luis A Diaz, Ross L Levine, Lindsay M Morton, Ahmet Zehir, Elli Papaemmanuil

## Abstract

Clonal hematopoiesis (CH) is frequent in cancer patients and associated with increased risk of therapy related myeloid neoplasms (tMN). To define the relationship between CH, oncologic therapy, and tMN progression, we studied 24,439 cancer patients. We show that previously treated patients have increased rates of CH, with enrichment of mutations in DNA Damage Response (DDR) genes (*TP53, PPM1D, CHEK2*). Exposure to radiation, platinum and topoisomerase II inhibitors have the strongest association with CH with evidence of dose-dependence and gene-treatment interactions. We validate these associations in serial sampling from 525 patients and show that exposure to cytotoxic and radiation therapy imparts a selective advantage specifically in hematopoietic cells with DDR mutations. In patients who progressed to tMN, the clone at CH demarcated the dominant clone at tMN diagnosis. CH mutational features predict risk of therapy-related myeloid neoplasm in solid tumor patients with clinical implications for early detection and treatment decisions.
