## Supplementary Tables for "Oncologic therapy shapes the fitness landscape of clonal hematopoiesis"

### Sheet: Sup. Table 1
Table 1. Drug Classifcation
Drug Name	Narrow Drug Class (Cytotoxic Only)	General Drug Class
asparaginase	biologic_therapy	biologic_therapy
carfilzomib	biologic_therapy	biologic_therapy
pck3145	biologic_therapy	biologic_therapy
bortezomib	biologic_therapy	biologic_therapy
pegaspargase	biologic_therapy	biologic_therapy
adipeg_20	biologic_therapy	biologic_therapy
dactinomycin	actinomycin	cytotoxic_therapy
thiotepa	alkylating_agent	cytotoxic_therapy
decitabine	antimetabolite	cytotoxic_therapy
leq506	cytotoxic_therapy_other	cytotoxic_therapy
retinoic_acid	differentiating_agent	cytotoxic_therapy
bleomycin	dna_damaging_agent	cytotoxic_therapy
vinorelbine	microtubule_damaging_agent	cytotoxic_therapy
oxaliplatin	platinum	cytotoxic_therapy
docetaxel	taxane	cytotoxic_therapy
irinotecan	topoisomerase_i_inhibitor	cytotoxic_therapy
doxorubicin	topoisomerase_ii_inhibitor	cytotoxic_therapy
th_302	alkylating_agent	cytotoxic_therapy
busulfan	alkylating_agent	cytotoxic_therapy
dacarbazine	alkylating_agent	cytotoxic_therapy
bendamustine	alkylating_agent	cytotoxic_therapy
temozolomide	alkylating_agent	cytotoxic_therapy
cyclophosphamide	alkylating_agent	cytotoxic_therapy
estramustine	alkylating_agent	cytotoxic_therapy
chlorambucil	alkylating_agent	cytotoxic_therapy
mitomycin	alkylating_agent	cytotoxic_therapy
carmustine	alkylating_agent	cytotoxic_therapy
ifosfamide	alkylating_agent	cytotoxic_therapy
lomustine	alkylating_agent	cytotoxic_therapy
procarbazine	alkylating_agent	cytotoxic_therapy
melphalan	alkylating_agent	cytotoxic_therapy
mechlorethamine	alkylating_agent	cytotoxic_therapy
lurbinectedin	alkylating_agent	cytotoxic_therapy
clofarabine	antimetabolite	cytotoxic_therapy
hydroxyurea	antimetabolite	cytotoxic_therapy
fludarabine	antimetabolite	cytotoxic_therapy
mercaptopurine	antimetabolite	cytotoxic_therapy
cladribine	antimetabolite	cytotoxic_therapy
methotrexate	antimetabolite	cytotoxic_therapy
pemetrexed	antimetabolite	cytotoxic_therapy
azacitidine	antimetabolite	cytotoxic_therapy
trifluridine_tipiracil	antimetabolite	cytotoxic_therapy
capecitabine	antimetabolite	cytotoxic_therapy
thioguanine	antimetabolite	cytotoxic_therapy
pralatrexate	antimetabolite	cytotoxic_therapy
fluorouracil	antimetabolite	cytotoxic_therapy
pentostatin	antimetabolite	cytotoxic_therapy
floxuridine	antimetabolite	cytotoxic_therapy
gemcitabine	antimetabolite	cytotoxic_therapy
cytarabine	antimetabolite	cytotoxic_therapy
cnf2024	cytotoxic_therapy_other	cytotoxic_therapy
i_131_3f8	cytotoxic_therapy_other	cytotoxic_therapy
snx_5422	cytotoxic_therapy_other	cytotoxic_therapy
pu_h71	cytotoxic_therapy_other	cytotoxic_therapy
sta_9090	cytotoxic_therapy_other	cytotoxic_therapy
tositumomab	cytotoxic_therapy_other	cytotoxic_therapy
thalidomide	cytotoxic_therapy_other	cytotoxic_therapy
trabectedin	cytotoxic_therapy_other	cytotoxic_therapy
fosbretabulin	cytotoxic_therapy_other	cytotoxic_therapy
kos_953	cytotoxic_therapy_other	cytotoxic_therapy
ly3039478	cytotoxic_therapy_other	cytotoxic_therapy
ly573636	cytotoxic_therapy_other	cytotoxic_therapy
ly2940680	cytotoxic_therapy_other	cytotoxic_therapy
in_111	cytotoxic_therapy_other	cytotoxic_therapy
i_131_8h9	cytotoxic_therapy_other	cytotoxic_therapy
ganetespib	cytotoxic_therapy_other	cytotoxic_therapy
i_131_mip_1095	cytotoxic_therapy_other	cytotoxic_therapy
panobinostat	cytotoxic_therapy_other	cytotoxic_therapy
vismodegib	cytotoxic_therapy_other	cytotoxic_therapy
lenalidomide	cytotoxic_therapy_other	cytotoxic_therapy
arsenic_trioxide	cytotoxic_therapy_other	cytotoxic_therapy
cb839	cytotoxic_therapy_other	cytotoxic_therapy
mocetinostat	cytotoxic_therapy_other	cytotoxic_therapy
i_131_mibg	cytotoxic_therapy_other	cytotoxic_therapy
lu_177	cytotoxic_therapy_other	cytotoxic_therapy
erivedge	cytotoxic_therapy_other	cytotoxic_therapy
entinostat	differentiating_agent	cytotoxic_therapy
romidepsin	differentiating_agent	cytotoxic_therapy
alisertib	microtubule_damaging_agent	cytotoxic_therapy
eribulin	microtubule_damaging_agent	cytotoxic_therapy
vinblastine	microtubule_damaging_agent	cytotoxic_therapy
vincristine	microtubule_damaging_agent	cytotoxic_therapy
np_g2_044	microtubule_damaging_agent	cytotoxic_therapy
ixabepilone	microtubule_damaging_agent	cytotoxic_therapy
iso_fludelone	microtubule_damaging_agent	cytotoxic_therapy
tas_119	microtubule_damaging_agent	cytotoxic_therapy
mln8237	microtubule_damaging_agent	cytotoxic_therapy
carboplatin	platinum	cytotoxic_therapy
cisplatin	platinum	cytotoxic_therapy
ct_2103	taxane	cytotoxic_therapy
cabazitaxel	taxane	cytotoxic_therapy
tesetaxel	taxane	cytotoxic_therapy
paclitaxel	taxane	cytotoxic_therapy
abraxane	taxane	cytotoxic_therapy
topotecan	topoisomerase_i_inhibitor	cytotoxic_therapy
epirubicin	topoisomerase_ii_inhibitor	cytotoxic_therapy
etoposide	topoisomerase_ii_inhibitor	cytotoxic_therapy
idarubicin	topoisomerase_ii_inhibitor	cytotoxic_therapy
mitoxantrone	topoisomerase_ii_inhibitor	cytotoxic_therapy
daunorubicin	topoisomerase_ii_inhibitor	cytotoxic_therapy
retaspimycin	targeted_therapy	targeted_therapy
cyproterone_acetate	hormonal_therapy	hormonal_therapy
lsz102	hormonal_therapy	hormonal_therapy
octreotide	hormonal_therapy	hormonal_therapy
bms_641988	hormonal_therapy	hormonal_therapy
tas3681	hormonal_therapy	hormonal_therapy
abarelix	hormonal_therapy	hormonal_therapy
nilutamide	hormonal_therapy	hormonal_therapy
bicalutamide	hormonal_therapy	hormonal_therapy
dutasteride	hormonal_therapy	hormonal_therapy
apalutamide	hormonal_therapy	hormonal_therapy
irb_15_289	hormonal_therapy	hormonal_therapy
degarelix	hormonal_therapy	hormonal_therapy
enzalutamide	hormonal_therapy	hormonal_therapy
trc253	hormonal_therapy	hormonal_therapy
gdc0927	hormonal_therapy	hormonal_therapy
gdc_9545	hormonal_therapy	hormonal_therapy
goserelin	hormonal_therapy	hormonal_therapy
azd9496	hormonal_therapy	hormonal_therapy
flutamide	hormonal_therapy	hormonal_therapy
leuprolide	hormonal_therapy	hormonal_therapy
arn509	hormonal_therapy	hormonal_therapy
arn810	hormonal_therapy	hormonal_therapy
letrozole	hormonal_therapy	hormonal_therapy
fulvestrant	hormonal_therapy	hormonal_therapy
ly353381	hormonal_therapy	hormonal_therapy
tamoxifen	hormonal_therapy	hormonal_therapy
anastrozole	hormonal_therapy	hormonal_therapy
histrelin_acetate	hormonal_therapy	hormonal_therapy
triptorelin	hormonal_therapy	hormonal_therapy
megestrol	hormonal_therapy	hormonal_therapy
jnj_56021927	hormonal_therapy	hormonal_therapy
sandostatin	hormonal_therapy	hormonal_therapy
abiraterone	hormonal_therapy	hormonal_therapy
gnrh_analog	hormonal_therapy	hormonal_therapy
tisagenlecleucel	immune_therapy	immune_therapy
regn2810	immune_therapy	immune_therapy
bi_shrnafurin	immune_therapy	immune_therapy
ca_4948	immune_therapy	immune_therapy
gd2_klh	immune_therapy	immune_therapy
qs_21	immune_therapy	immune_therapy
oncos_102	immune_therapy	immune_therapy
pf_06671008	immune_therapy	immune_therapy
fenretinide	immune_therapy	immune_therapy
iph2201	immune_therapy	immune_therapy
tremelimumab	immune_therapy	immune_therapy
ipilimumab	immune_therapy	immune_therapy
cpi_444	immune_therapy	immune_therapy
nivolumab	immune_therapy	immune_therapy
epacadostat	immune_therapy	immune_therapy
indoximod	immune_therapy	immune_therapy
bms_986218	immune_therapy	immune_therapy
cx_072	immune_therapy	immune_therapy
trx518	immune_therapy	immune_therapy
medi0680	immune_therapy	immune_therapy
pembrolizumab	immune_therapy	immune_therapy
durvalumab	immune_therapy	immune_therapy
avelumab	immune_therapy	immune_therapy
faz053	immune_therapy	immune_therapy
lag525	immune_therapy	immune_therapy
incagn01876	immune_therapy	immune_therapy
cx_2009	immune_therapy	immune_therapy
bms_986205	immune_therapy	immune_therapy
gdc0919	immune_therapy	immune_therapy
atezolizumab	immune_therapy	immune_therapy
ly3321367	immune_therapy	immune_therapy
pdr001	immune_therapy	immune_therapy
incb024360	immune_therapy	immune_therapy
mk_4166	immune_therapy	immune_therapy
ly3300054	immune_therapy	immune_therapy
mifamurtide	immune_therapy	immune_therapy
gwn323	immune_therapy	immune_therapy
vtx_2337	immune_therapy	immune_therapy
varlilumab	immune_therapy	immune_therapy
pf_04136309	immune_therapy	immune_therapy
gmcsf_dna	immune_therapy	immune_therapy
mogamulizumab	immune_therapy	immune_therapy
cergutuzumab	immune_therapy	immune_therapy
abagovomab	immune_therapy	immune_therapy
nktr_214	immune_therapy	immune_therapy
bms986016	immune_therapy	immune_therapy
rgx_104	immune_therapy	immune_therapy
interleukin_2	immune_therapy	immune_therapy
obinutuzumab	immune_therapy	immune_therapy
interferon_alpha	immune_therapy	immune_therapy
gp100	immune_therapy	immune_therapy
f652	immune_therapy	immune_therapy
mtig7192a	immune_therapy	immune_therapy
msc_1	immune_therapy	immune_therapy
ags_psca	immune_therapy	immune_therapy
prs_343	immune_therapy	immune_therapy
medi6383	immune_therapy	immune_therapy
moxr0916	immune_therapy	immune_therapy
veledimex	immune_therapy	immune_therapy
am0010	immune_therapy	immune_therapy
rituximab	immune_therapy	immune_therapy
urelumab	immune_therapy	immune_therapy
bms986012	immune_therapy	immune_therapy
jtx_2011	immune_therapy	immune_therapy
3f8	immune_therapy	immune_therapy
alemtuzumab	immune_therapy	immune_therapy
aca_125	immune_therapy	immune_therapy
lirilumab	immune_therapy	immune_therapy
beta_glucan_yeast	immune_therapy	immune_therapy
ad_rts_hil_12	immune_therapy	immune_therapy
motolimod	immune_therapy	immune_therapy
poly_iclc	immune_therapy	immune_therapy
gsk3174998	immune_therapy	immune_therapy
fpa008	immune_therapy	immune_therapy
ly3022855	immune_therapy	immune_therapy
muc_1_klh	immune_therapy	immune_therapy
gm2_klh	immune_therapy	immune_therapy
adc68	immune_therapy	immune_therapy
l155	immune_therapy	immune_therapy
tyrosinase_368_376370d_peptide	immune_therapy	immune_therapy
ny_eso_1	immune_therapy	immune_therapy
wt_1_vaccine	immune_therapy	immune_therapy
montanide	immune_therapy	immune_therapy
pingmutyr	immune_therapy	immune_therapy
tpiv200	immune_therapy	immune_therapy
dn24_02	immune_therapy	immune_therapy
tvec	immune_therapy	immune_therapy
opt_821	immune_therapy	immune_therapy
sipuleucel_t	immune_therapy	immune_therapy
pf_06755990	immune_therapy	immune_therapy
glonc1	immune_therapy	immune_therapy
muc_2klh	immune_therapy	immune_therapy
ro7198457	immune_therapy	immune_therapy
y_90_ibritumomab	targeted_therapy	targeted_therapy
yttrium_y_90	targeted_therapy	targeted_therapy
ra_223	unconjugated_isotope	radiotherapy
i_131	unconjugated_isotope	radiotherapy
samarium_153	unconjugated_isotope	radiotherapy
palbociclib	targeted_therapy	targeted_therapy
gsk3326595	targeted_therapy	targeted_therapy
sgi_110	targeted_therapy	targeted_therapy
mt_3724	targeted_therapy	targeted_therapy
dacomitinib	targeted_therapy	targeted_therapy
tipifarnib	targeted_therapy	targeted_therapy
trm_1	targeted_therapy	targeted_therapy
axitinib	targeted_therapy	targeted_therapy
exemestane	targeted_therapy	targeted_therapy
flavopiridol	targeted_therapy	targeted_therapy
abemaciclib	targeted_therapy	targeted_therapy
pd_0332991	targeted_therapy	targeted_therapy
lee011	targeted_therapy	targeted_therapy
ly2835219	targeted_therapy	targeted_therapy
bexarotene	targeted_therapy	targeted_therapy
tti_621	targeted_therapy	targeted_therapy
azd6738	targeted_therapy	targeted_therapy
binimetinib	targeted_therapy	targeted_therapy
neratinib	targeted_therapy	targeted_therapy
panitumumab	targeted_therapy	targeted_therapy
sorafenib	targeted_therapy	targeted_therapy
gdc0077	targeted_therapy	targeted_therapy
cc115	targeted_therapy	targeted_therapy
gefitinib	targeted_therapy	targeted_therapy
copanlisib	targeted_therapy	targeted_therapy
ramucirumab	targeted_therapy	targeted_therapy
pazopanib	targeted_therapy	targeted_therapy
temsirolimus	targeted_therapy	targeted_therapy
vandetanib	targeted_therapy	targeted_therapy
dabrafenib	targeted_therapy	targeted_therapy
obatoclax	targeted_therapy	targeted_therapy
onc201	targeted_therapy	targeted_therapy
azd0156	targeted_therapy	targeted_therapy
mek162	targeted_therapy	targeted_therapy
dcc_2618	targeted_therapy	targeted_therapy
emactuzumab	targeted_therapy	targeted_therapy
azd6094	targeted_therapy	targeted_therapy
regn1400	targeted_therapy	targeted_therapy
erdafitinib	targeted_therapy	targeted_therapy
copanlisib_or_placebo	targeted_therapy	targeted_therapy
duvelisib	targeted_therapy	targeted_therapy
erlotinib	targeted_therapy	targeted_therapy
entrectinib	targeted_therapy	targeted_therapy
bkm120	targeted_therapy	targeted_therapy
plx9486	targeted_therapy	targeted_therapy
egf816	targeted_therapy	targeted_therapy
bvd523	targeted_therapy	targeted_therapy
azd9291	targeted_therapy	targeted_therapy
lenvatinib	targeted_therapy	targeted_therapy
incb062079	targeted_therapy	targeted_therapy
cudc_907	targeted_therapy	targeted_therapy
gsk2256098	targeted_therapy	targeted_therapy
cbkb1120	targeted_therapy	targeted_therapy
plx8394	targeted_therapy	targeted_therapy
msc1936369b	targeted_therapy	targeted_therapy
idelalisib	targeted_therapy	targeted_therapy
gedatolisib	targeted_therapy	targeted_therapy
tagrisso	targeted_therapy	targeted_therapy
trastuzumab	targeted_therapy	targeted_therapy
tepotinib	targeted_therapy	targeted_therapy
nintedanib	targeted_therapy	targeted_therapy
ly2875358	targeted_therapy	targeted_therapy
ltt462	targeted_therapy	targeted_therapy
clr457	targeted_therapy	targeted_therapy
azd6244	targeted_therapy	targeted_therapy
dasatinib	targeted_therapy	targeted_therapy
gsk2141795	targeted_therapy	targeted_therapy
crizotinib	targeted_therapy	targeted_therapy
aeb071	targeted_therapy	targeted_therapy
rxdx_105	targeted_therapy	targeted_therapy
ds7423	targeted_therapy	targeted_therapy
bgj398	targeted_therapy	targeted_therapy
ceritinib	targeted_therapy	targeted_therapy
azd5363	targeted_therapy	targeted_therapy
gdc_0980	targeted_therapy	targeted_therapy
necitumumab	targeted_therapy	targeted_therapy
osi_906	targeted_therapy	targeted_therapy
ap32788	targeted_therapy	targeted_therapy
ruxolitinib	targeted_therapy	targeted_therapy
vemurafenib	targeted_therapy	targeted_therapy
cobimetinib	targeted_therapy	targeted_therapy
nab_rapamycin	targeted_therapy	targeted_therapy
brigatinib	targeted_therapy	targeted_therapy
mk_2206	targeted_therapy	targeted_therapy
asg_5me	targeted_therapy	targeted_therapy
blu_285	targeted_therapy	targeted_therapy
co1686	targeted_therapy	targeted_therapy
imatinib	targeted_therapy	targeted_therapy
pexidartinib	targeted_therapy	targeted_therapy
trametinib	targeted_therapy	targeted_therapy
azd1390	targeted_therapy	targeted_therapy
ko_947	targeted_therapy	targeted_therapy
gdc0941	targeted_therapy	targeted_therapy
cixutumumab	targeted_therapy	targeted_therapy
tpx_0005	targeted_therapy	targeted_therapy
gdc0032	targeted_therapy	targeted_therapy
dalantercept	targeted_therapy	targeted_therapy
vistusertib	targeted_therapy	targeted_therapy
lorlatinib	targeted_therapy	targeted_therapy
encorafenib	targeted_therapy	targeted_therapy
vs_5584	targeted_therapy	targeted_therapy
lapatinib	targeted_therapy	targeted_therapy
buparlisib	targeted_therapy	targeted_therapy
venetoclax	targeted_therapy	targeted_therapy
cto	targeted_therapy	targeted_therapy
incb054828	targeted_therapy	targeted_therapy
vs_6063	targeted_therapy	targeted_therapy
ly3023414	targeted_therapy	targeted_therapy
ensartinib	targeted_therapy	targeted_therapy
tarextumab	targeted_therapy	targeted_therapy
ipatasertib	targeted_therapy	targeted_therapy
galunisertib	targeted_therapy	targeted_therapy
cabozantinib	targeted_therapy	targeted_therapy
arq092	targeted_therapy	targeted_therapy
byl719	targeted_therapy	targeted_therapy
mln0128	targeted_therapy	targeted_therapy
cetuximab	targeted_therapy	targeted_therapy
ktn3379	targeted_therapy	targeted_therapy
everolimus	targeted_therapy	targeted_therapy
cerdulatinib	targeted_therapy	targeted_therapy
nilotinib	targeted_therapy	targeted_therapy
ch5183284	targeted_therapy	targeted_therapy
ipi_145	targeted_therapy	targeted_therapy
loxo_292	targeted_therapy	targeted_therapy
alectinib	targeted_therapy	targeted_therapy
osimertinib	targeted_therapy	targeted_therapy
tarceva	targeted_therapy	targeted_therapy
azd8186	targeted_therapy	targeted_therapy
lucitanib	targeted_therapy	targeted_therapy
ipi_549	targeted_therapy	targeted_therapy
asp8273	targeted_therapy	targeted_therapy
afatinib	targeted_therapy	targeted_therapy
enmd2076	targeted_therapy	targeted_therapy
sar245409	targeted_therapy	targeted_therapy
sunitinib	targeted_therapy	targeted_therapy
tno155	targeted_therapy	targeted_therapy
pertuzumab	targeted_therapy	targeted_therapy
perifosine	targeted_therapy	targeted_therapy
brivanib	targeted_therapy	targeted_therapy
inc_280	targeted_therapy	targeted_therapy
gsk2849330	targeted_therapy	targeted_therapy
pf_06463922	targeted_therapy	targeted_therapy
selumetinib	targeted_therapy	targeted_therapy
tucatinib	targeted_therapy	targeted_therapy
pimasertib	targeted_therapy	targeted_therapy
ro5137382	targeted_therapy	targeted_therapy
bmn673	targeted_therapy	targeted_therapy
crl101	targeted_therapy	targeted_therapy
cd20_dna_vaccine	targeted_therapy	targeted_therapy
ibrutinib	targeted_therapy	targeted_therapy
alrn_6924	targeted_therapy	targeted_therapy
ag_270	targeted_therapy	targeted_therapy
dinutuximab	targeted_therapy	targeted_therapy
gdc0449	targeted_therapy	targeted_therapy
ofatumumab	targeted_therapy	targeted_therapy
ag_881	targeted_therapy	targeted_therapy
sc_006	targeted_therapy	targeted_therapy
rucaparib	targeted_therapy	targeted_therapy
mdx_1411	targeted_therapy	targeted_therapy
navitoclax	targeted_therapy	targeted_therapy
sar405838	targeted_therapy	targeted_therapy
bms_986158	targeted_therapy	targeted_therapy
morab_004	targeted_therapy	targeted_therapy
ds3032b	targeted_therapy	targeted_therapy
atn_224	targeted_therapy	targeted_therapy
selinexor	targeted_therapy	targeted_therapy
mirvetuximab_soravtansine	targeted_therapy	targeted_therapy
mcc_mycobacterial_cell_wall_dna_complex	targeted_therapy	targeted_therapy
mitotane	targeted_therapy	targeted_therapy
crenolanib	targeted_therapy	targeted_therapy
ro4929097	targeted_therapy	targeted_therapy
daratumumab	targeted_therapy	targeted_therapy
mk_1775	targeted_therapy	targeted_therapy
bms_753493	targeted_therapy	targeted_therapy
altiratinib	targeted_therapy	targeted_therapy
bcl201	targeted_therapy	targeted_therapy
phenformin	targeted_therapy	targeted_therapy
hdm201	targeted_therapy	targeted_therapy
pegph20	targeted_therapy	targeted_therapy
u3_1402	targeted_therapy	targeted_therapy
srf231	targeted_therapy	targeted_therapy
sgn_cd19b	targeted_therapy	targeted_therapy
polatuzumab	targeted_therapy	targeted_therapy
bms_813160	targeted_therapy	targeted_therapy
gsk3052230	targeted_therapy	targeted_therapy
dstp3086s	targeted_therapy	targeted_therapy
jnj_64052781	targeted_therapy	targeted_therapy
pt2385	targeted_therapy	targeted_therapy
amg232	targeted_therapy	targeted_therapy
imc_3g3	targeted_therapy	targeted_therapy
sc_002	targeted_therapy	targeted_therapy
humab_5b1_mvt_5873__monoclonal_antibody	targeted_therapy	targeted_therapy
ulocuplumab	targeted_therapy	targeted_therapy
veliparib	targeted_therapy	targeted_therapy
dlye5953a	targeted_therapy	targeted_therapy
mk_0646	targeted_therapy	targeted_therapy
globo_h_klh	targeted_therapy	targeted_therapy
rilotumumab	targeted_therapy	targeted_therapy
olaratumab	targeted_therapy	targeted_therapy
niraparib	targeted_therapy	targeted_therapy
tamibarotene	targeted_therapy	targeted_therapy
azd5069	targeted_therapy	targeted_therapy
tk216_ivci	targeted_therapy	targeted_therapy
ertumaxomab	targeted_therapy	targeted_therapy
ec1169	targeted_therapy	targeted_therapy
sc_003	targeted_therapy	targeted_therapy
ag_221	targeted_therapy	targeted_therapy
stm_434	targeted_therapy	targeted_therapy
olaparib	targeted_therapy	targeted_therapy
ljm716	targeted_therapy	targeted_therapy
lxh254	targeted_therapy	targeted_therapy
ipafricept	targeted_therapy	targeted_therapy
pevonedistat	targeted_therapy	targeted_therapy
epz7438	targeted_therapy	targeted_therapy
utomilumab	targeted_therapy	targeted_therapy
vintafolide	targeted_therapy	targeted_therapy
gsk2857916	targeted_therapy	targeted_therapy
tazemetostat	targeted_therapy	targeted_therapy
ldk378	targeted_therapy	targeted_therapy
azd1775	targeted_therapy	targeted_therapy
p28	targeted_therapy	targeted_therapy
kw_0761	targeted_therapy	targeted_therapy
iniparib	targeted_therapy	targeted_therapy
denintuzumab	targeted_therapy	targeted_therapy
pf_05082566	targeted_therapy	targeted_therapy
adct_502	targeted_therapy	targeted_therapy
loxo_195	targeted_therapy	targeted_therapy
abt888	targeted_therapy	targeted_therapy
r1507	targeted_therapy	targeted_therapy
brentuximab	targeted_therapy	targeted_therapy
sgn_liv1a	targeted_therapy	targeted_therapy
lgx818	targeted_therapy	targeted_therapy
loxo_101	targeted_therapy	targeted_therapy
zen003694	targeted_therapy	targeted_therapy
pf_06688992	targeted_therapy	targeted_therapy
cpi0610	targeted_therapy	targeted_therapy
ds8201a	targeted_therapy	targeted_therapy
ogx_427	targeted_therapy	targeted_therapy
asg22ce	targeted_therapy	targeted_therapy
ro6958688	targeted_therapy	targeted_therapy
abt199	targeted_therapy	targeted_therapy
rovalpituzumab	targeted_therapy	targeted_therapy
cdx011	targeted_therapy	targeted_therapy
ag120	targeted_therapy	targeted_therapy
m402	targeted_therapy	targeted_therapy
lde225	targeted_therapy	targeted_therapy
imgn853	targeted_therapy	targeted_therapy
hexavalent_vaccine_00_064	targeted_therapy	targeted_therapy
her2_neu_dna_vaccine	targeted_therapy	targeted_therapy
aflibercept	targeted_therapy	targeted_therapy
cediranib	targeted_therapy	targeted_therapy
tivozanib	targeted_therapy	targeted_therapy
trc105	targeted_therapy	targeted_therapy
medi_3617	targeted_therapy	targeted_therapy
tkm_080301	targeted_therapy	targeted_therapy
bevacizumab	targeted_therapy	targeted_therapy
ptc299	targeted_therapy	targeted_therapy
amg386	targeted_therapy	targeted_therapy
regorafenib	targeted_therapy	targeted_therapy

### Sheet: Sup. Table 2
Supplementary Table 2. Clinical characteristics of cancer patients who developed tMN during the follow-up period and those who did not develop tMN by study.
	MSK		MOF		MDA		DFC
	No tMN	tMN	No tMN	tMN	No tMN	tMN	No tMN	tMN
	(n=8982)	(n=30)	(n=54)	(n=13)	(n=54)	(n=14)	(n=383)	(n=18)
Gender
Female	4963 (55.3%)	12 (40.0%)	23 (42.6%)	6 (46.2%)	25 (46.3%)	3 (21.4%)	143 (37.3%)	6 (33.3%)
Male	4019 (44.7%)	18 (60.0%)	31 (57.4%)	7 (53.8%)	29 (53.7%)	11 (78.6%)	240 (62.7%)	12 (66.7%)
Age
Mean (SD)	58.5 (15.0)	54.2 (22.4)	72.5 (5.77)	72.4 (4.61)	56.4 (9.91)	56.4 (13.6)	55.9 (10.7)	57.7 (8.46)
Median [Min, Max]	60.6 [0.249, 98.7]	63.2 [9.82, 80.7]	73.0 [61.0, 87.0]	73.0 [64.0, 79.0]	57.8 [40.1, 79.2]	62.5 [25.0, 74.0]	58.0 [19.0, 77.0]	60.5 [34.0, 67.0]
Primary Tumor Subtype
Brain	436 (4.9%)	1 (3.3%)	0 (0%)	0 (0%)	0 (0%)	0 (0%)	0 (0%)	0 (0%)
Breast	1262 (14.1%)	3 (10.0%)	0 (0%)	0 (0%)	0 (0%)	0 (0%)	0 (0%)	0 (0%)
Cancer of Unknown Primary	292 (3.3%)	0 (0%)	0 (0%)	0 (0%)	0 (0%)	0 (0%)	0 (0%)	0 (0%)
Colorectal	1180 (13.1%)	2 (6.7%)	4 (7.4%)	2 (15.4%)	0 (0%)	1 (7.1%)	0 (0%)	0 (0%)
GE	436 (4.9%)	2 (6.7%)	2 (3.7%)	1 (7.7%)	0 (0%)	1 (7.1%)	0 (0%)	0 (0%)
Germ Cell	241 (2.7%)	6 (20.0%)	0 (0%)	0 (0%)	0 (0%)	0 (0%)	0 (0%)	0 (0%)
GU	196 (2.2%)	2 (6.7%)	0 (0%)	0 (0%)	0 (0%)	0 (0%)	0 (0%)	0 (0%)
Gyn	789 (8.8%)	2 (6.7%)	6 (11.1%)	0 (0%)	0 (0%)	0 (0%)	0 (0%)	0 (0%)
Head and Neck	230 (2.6%)	0 (0%)	0 (0%)	0 (0%)	0 (0%)	0 (0%)	0 (0%)	0 (0%)
Liver	32 (0.4%)	0 (0%)	0 (0%)	0 (0%)	0 (0%)	0 (0%)	0 (0%)	0 (0%)
Lung	1718 (19.1%)	4 (13.3%)	8 (14.8%)	1 (7.7%)	0 (0%)	4 (28.6%)	0 (0%)	0 (0%)
Other	71 (0.8%)	2 (6.7%)	5 (9.3%)	2 (15.4%)	0 (0%)	3 (21.4%)	0 (0%)	0 (0%)
Pancreatic	988 (11.0%)	3 (10.0%)	0 (0%)	0 (0%)	0 (0%)	0 (0%)	0 (0%)	0 (0%)
Prostate	372 (4.1%)	1 (3.3%)	0 (0%)	0 (0%)	0 (0%)	0 (0%)	0 (0%)	0 (0%)
Renal	87 (1.0%)	0 (0%)	0 (0%)	0 (0%)	0 (0%)	0 (0%)	0 (0%)	0 (0%)
Sarcoma	424 (4.7%)	0 (0%)	3 (5.6%)	1 (7.7%)	0 (0%)	2 (14.3%)	0 (0%)	0 (0%)
Skin	138 (1.5%)	1 (3.3%)	0 (0%)	0 (0%)	0 (0%)	0 (0%)	0 (0%)	0 (0%)
Thyroid	90 (1.0%)	1 (3.3%)	0 (0%)	0 (0%)	0 (0%)	0 (0%)	0 (0%)	0 (0%)
Lymphoma	0 (0%)	0 (0%)	18 (33.3%)	5 (38.5%)	54 (100%)	3 (21.4%)	383 (100%)	18 (100%)
Multiple myeloma	0 (0%)	0 (0%)	8 (14.8%)	1 (7.7%)	0 (0%)	0 (0%)	0 (0%)	0 (0%)
Years of follow-up
Mean (SD)	1.39 (0.969)	1.42 (0.843)	3.60 (2.80)	2.51 (2.04)	5.00 (0.00)	3.57 (2.10)	5.19 (2.91)	5.64 (2.77)
Median [Min, Max]	1.17 [0.00, 4.49]	1.34 [0.287, 3.31]	2.80 [0.164, 10.0]	1.66 [0.378, 7.40]	5.00 [5.00, 5.00]	3.00 [1.00, 8.00]	5.53 [0.0740, 11.9]	6.45 [1.04, 12.1]
Hemoglobin
Mean (SD)	12.3 (1.87)	11.4 (1.51)	12.7 (1.52)	12.2 (2.28)	12.8 (2.07)	12.2 (1.81)	11.9 (1.65)	11.4 (2.23)
Median [Min, Max]	12.4 [5.30, 19.0]	11.6 [7.30, 15.0]	12.7 [9.60, 16.0]	12.3 [8.20, 17.4]	13.1 [4.10, 16.3]	12.0 [9.00, 15.3]	11.8 [7.90, 16.8]	10.9 [8.40, 15.6]
Missing	18 (0.2%)	2 (6.7%)	2 (3.7%)	0 (0%)	0 (0%)	0 (0%)	35 (9.1%)	0 (0%)
Red Cell Distribution Width
Mean (SD)	14.5 (2.28)	15.6 (2.62)	47.8 (9.34)	52.3 (10.7)	NA (NA)	NA (NA)	16.8 (5.04)	16.7 (3.38)
Median [Min, Max]	13.8 [10.7, 30.6]	14.9 [12.3, 23.4]	47.3 [12.9, 66.4]	48.5 [41.6, 75.1]	NA [NA, NA]	NA [NA, NA]	15.9 [6.00, 73.0]	15.7 [13.0, 24.9]
Missing	20 (0.2%)	2 (6.7%)	2 (3.7%)	0 (0%)	54 (100%)	14 (100%)	117 (30.5%)	3 (16.7%)
Mean Corpuscular Volume
Mean (SD)	89.3 (6.69)	93.4 (9.45)	93.4 (4.68)	93.5 (5.39)	NA (NA)	NA (NA)	91.4 (6.31)	91.3 (5.23)
Median [Min, Max]	90.0 [9.00, 123]	95.0 [77.0, 109]	93.1 [84.3, 105]	93.3 [83.8, 103]	NA [NA, NA]	NA [NA, NA]	91.5 [38.0, 109]	90.3 [81.4, 99.2]
Missing	15 (0.2%)	2 (6.7%)	2 (3.7%)	0 (0%)	54 (100%)	14 (100%)	35 (9.1%)	0 (0%)
White Blood Cell Count
Mean (SD)	7.59 (4.41)	5.63 (2.51)	6.55 (2.19)	6.05 (2.60)	7.14 (2.81)	5.94 (1.81)	5.76 (3.17)	5.20 (1.90)
Median [Min, Max]	6.80 [0.100, 171]	5.10 [2.10, 12.0]	6.16 [2.68, 14.8]	5.21 [3.01, 12.8]	6.70 [3.20, 19.5]	5.50 [3.60, 9.40]	5.10 [0.600, 40.3]	4.93 [2.30, 9.30]
Missing	19 (0.2%)	2 (6.7%)	2 (3.7%)	0 (0%)	0 (0%)	0 (0%)	35 (9.1%)	0 (0%)
Absolute Neutrophil Count
Mean (SD)	5.29 (3.68)	3.85 (2.18)	6.22 (11.0)	3.31 (1.14)	5.06 (2.63)	3.72 (1.57)	4.01 (2.49)	3.74 (1.54)
Median [Min, Max]	4.50 [0.00, 77.1]	3.30 [0.800, 9.10]	4.16 [1.67, 77.5]	3.12 [1.40, 5.95]	4.51 [1.85, 16.6]	3.20 [1.80, 6.64]	3.51 [0.00, 23.0]	3.36 [1.33, 7.82]
Missing	57 (0.6%)	2 (6.7%)	8 (14.8%)	0 (0%)	0 (0%)	0 (0%)	34 (8.9%)	0 (0%)
Platelet
Mean (SD)	261 (109)	209 (99.4)	175 (64.2)	166 (56.8)	275 (95.6)	208 (51.6)	237 (133)	154 (92.7)
Median [Min, Max]	244 [8.00, 1240]	193 [10.0, 402]	170 [22.0, 320]	150 [103, 281]	256 [105, 559]	214 [96.0, 303]	213 [5.00, 907]	137 [15.0, 316]
Missing	30 (0.3%)	2 (6.7%)	2 (3.7%)	0 (0%)	0 (0%)	0 (0%)	38 (9.9%)	0 (0%)
Number of CH-myeloid PD mutations
Negative	7592 (84.5%)	16 (53.3%)	42 (77.8%)	7 (53.8%)	54 (100%)	5 (35.7%)	292 (76.2%)	8 (44.4%)
1	1136 (12.6%)	6 (20.0%)	8 (14.8%)	3 (23.1%)	0 (0%)	5 (35.7%)	42 (11.0%)	1 (5.6%)
2	196 (2.2%)	5 (16.7%)	4 (7.4%)	0 (0%)	0 (0%)	1 (7.1%)	14 (3.7%)	1 (5.6%)
3 or more	58 (0.6%)	3 (10.0%)	0 (0%)	3 (23.1%)	0 (0%)	3 (21.4%)	35 (9.1%)	8 (44.4%)
Maximum VAF CH-myeloid PD
Negative	7592 (84.5%)	16 (53.3%)	42 (77.8%)	7 (53.8%)	54 (100%)	5 (35.7%)	292 (76.2%)	8 (44.4%)
2-5%	626 (7.0%)	1 (3.3%)	5 (9.3%)	1 (7.7%)	0 (0%)	1 (7.1%)	41 (10.7%)	4 (22.2%)
5-10%	352 (3.9%)	2 (6.7%)	2 (3.7%)	2 (15.4%)	0 (0%)	2 (14.3%)	27 (7.0%)	3 (16.7%)
10-20%	232 (2.6%)	5 (16.7%)	3 (5.6%)	1 (7.7%)	0 (0%)	3 (21.4%)	8 (2.1%)	2 (11.1%)
>20%	180 (2.0%)	6 (20.0%)	2 (3.7%)	2 (15.4%)	0 (0%)	3 (21.4%)	15 (3.9%)	1 (5.6%)

### Sheet: Sup. Table 3
	Supplementary Table 3. List of genes included on IMPACT by first design version.
	IMPACT Panel Version	Gene List
	IMPACT-341	ABL1,AKT1,AKT2,AKT3,ALK,ALOX12B,APC,AR,ARAF,ARID1A,ARID1B,ARID2,ARID5B,ASXL1,ASXL2,ATM,ATR,ATRX,AURKA,AURKB,AXIN1,AXIN2,AXL,B2M,BAP1,BARD1,BBC3,BCL2,BCL2L1,BCL2L11,BCL6,BCOR,BLM,BMPR1A,BRAF,BRCA1,BRCA2,BRD4,BRIP1,BTK,CARD11,CASP8,CBFB,CBL,CCND1,CCND2,CCND3,CCNE1,CD274,CD276,CD79B,CDC73,CDH1,CDK12,CDK4,CDK6,CDK8,CDKN1A,CDKN1B,CDKN2A,CDKN2B,CDKN2C,CHEK1,CHEK2,CIC,CREBBP,CRKL,CRLF2,CSF1R,CTCF,CTLA4,…
	IMPACT-410	ACVR1,ANKRD11,BCL10,BIRC3,CALR,CD79A,CEBPA,CENPA,CSF3R,CXCR4,DNAJB1,EIF4A2,EIF4E,EPHA7,ERRFI1,FOXO1,FYN,GLI1,GPS2,H3F3A,H3F3B,HIST1H3A,HIST1H3C,HIST1H3D,HIST1H3E,HIST1H3F,HIST1H3G,HIST1H3H,HIST1H3I,HIST1H3J,HIST2H3C,HIST2H3D,HIST3H3,HLA-A,HOXB13,ID3,INHA,INHBA,MALT1,MAP3K14,MAPK3,MGA,MST1,MST1R,NCOA3,NEGR1,NFKBIA,NUP93,PGR,PLCG2,POLD1,PPM1D,PPP6C,RAB35,RAD21,RHEB,SH2B3,SRSF2,STAT3,STAT5A,STAT5B,T…
	IMPACT-468	AGO2,BABAM1,CARM1,CDC42,CSDE1,CYLD,CYSLTR2,DROSHA,DUSP4,ELF3,EPAS1,ERF,EZH1,FAM58A,HLA-B,INPPL1,KMT2B,KMT5A,KNSTRN,LYN,MAPKAP1,MSH3,MSI1,MSI2,NTHL1,NUF2,PDCD1LG2,PPARG,PPP4R2,PRDM14,PREX2,PRKCI,PRKD1,PTP4A1,RAC2,RECQL,RRAGC,RRAS,RRAS2,RTEL1,RXRA,SESN1,SESN2,SESN3,SHOC2,SLX4,SMYD3,SOS1,SPRED1,STK19,TAP1,TAP2,TEK,TP53BP1,UPF1,WHSC1,WHSC1L1,WWTR1

### Sheet: Sup. Table 4
	Supplemental Table 4. Genes included in MSK-IMPACT considered to be putative myeloid drivers
	ABL1	ALK	ARID1A	ARID2	ASXL1	ASXL2	ATRX	BAP1	BCL10	BCL2
	BCOR	BRAF	CALR	CBL	CDK4	CDKN1B	CDKN2A	CDKN2B	CDKN2C	CEBPA
	CHEK2	CREBBP	CRLF2	CSF1R	CSF3R	CTCF	CTNNB1	DICER1	DNMT3A	DNMT3B
	EED	EGFR	EP300	ETV6	EZH2	FAM175A	FBXW7	FGFR2	FLT3	GATA1
	GATA2	GNAS	H3F3A	H3F3B	HRAS	IDH1	IDH2	IRF4	JAK2	JAK3
	KDM5C	KDM6A	KIT	KRAS	MGA	MPL	MYC	NF1	NF2	NFE2L2
	NOTCH1	NOTCH2	NPM1	NRAS	PAX5	PIK3CA	PPM1D	PTEN	PTPN11	RAC1
	RAD21	RAD50	RAD51	RB1	RHOA	RRAS	RUNX1	SETD2	SF3B1	SH2B3
	SRSF2	STAG2	STAT3	STAT5A	SUZ12	TERT	TET2	TP53	U2AF1	WHSC1
	WT1	ZRSR2

### Sheet: Sup. Table 5
	Supplementary Table 5. List of genes included in combined tMN risk analysis.
	NOTCH1	ASXL1	DNMT3A	FLT3	NPM1	U2AF1	NRAS
	ETV6	GNAS	BRAF	EZH2	RUNX1	KIT	MPL
	SF3B1	CBL	PTEN	IDH1	TP53	IDH2	PTPN11
	GATA1	GATA2	STAG2	BCOR	WT1	JAK2	JAK3
	KRAS	TET2	SRSF2	PPM1D
